# Mechanosensory trichome cells evoke a mechanical stimuli–induced immune response in plants

**DOI:** 10.1101/2021.06.13.448005

**Authors:** Mamoru Matsumura, Mika Nomoto, Tomotaka Itaya, Yuri Aratani, Mizuki Iwamoto, Takakazu Matsuura, Yuki Hayashi, Toshinori Kinoshita, Izumi C Mori, Takamasa Suzuki, Shigeyuki Betsuyaku, Steven H Spoel, Masatsugu Toyota, Yasuomi Tada

## Abstract

Perception of pathogen-derived ligands by corresponding host receptors is a pivotal strategy in eukaryotic innate immunity. In plants, this is complemented by circadian anticipation of infection timing, promoting basal resistance even in the absence of pathogen threat. Here, we report that trichomes, hair-like structures on the epidermis, directly sense external mechanical forces caused by raindrops to anticipate waterborne infections in *Arabidopsis thaliana*. Exposure of leaf surfaces to mechanical stimuli initiates the concentric propagation of intercellular calcium waves away from trichomes to induce defence-related genes. Propagating calcium waves enable effective immunity against pathogenic microbes through the calmodulin-binding transcription activator 3 (CAMTA3) and mitogen-activated protein kinases. We propose a novel layer of plant immunity in which trichomes function as mechanosensory cells to detect potential risks.
