## Supplementary Table 2 for "Mechanosensory trichome cells evoke a mechanical stimuli–induced immune response in plants"

### Sheet: GO term of Raindrop
Supplementary Table 2, Gene Ontology terms of 1,050 genes listed in Supplementary Table 1. This list contains GO term description and P value generated by BiNGO.
GO Term Description	P value
response to chitin	3.42e-68
response to carbohydrate stimulus	1.35e-50
response to stimulus	3.38e-37
response to organic substance	1.44e-33
response to stress	2.92e-30
response to chemical stimulus	7.67e-29
defence response	4.44e-26
response to biotic stimulus	7.91e-18
response to other organism	1.35e-17
immune system process	8.93e-17
immune response	9.11e-17
response to fungus	1.16e-16
defence response to fungus	5.67e-16
multi-organism process	8.97e-13
innate immune response	6.13e-12
response to endogenous stimulus	2.97e-11
response to abiotic stimulus	3.46e-11
response to wounding	4.23e-10
regulation of transcription, DNA-dependent	9.73e-10
regulation of RNA metabolic process	1.09e-09
response to water deprivation	1.31e-09
response to water	3.51e-09
response to abscisic acid stimulus	8.89e-09
response to hormone stimulus	2.63e-08
response to salicylic acid stimulus	9.26e-08
response to jasmonic acid stimulus	1.01e-07
response to ethylene stimulus	1.12e-07
defence response to bacterium	2e-07
regulation of defence response	2.1e-07
regulation of response to stress	3.93e-07
biological regulation	7.89e-07
regulation of cellular process	7.89e-07
response to salt stress	7.89e-07
response to bacterium	1.17e-06
signaling process	1.36e-06
signal transmission	1.36e-06
signaling	1.55e-06
response to osmotic stress	1.55e-06
regulation of transcription	1.94e-06
response to temperature stimulus	1.94e-06
cellular response to endogenous stimulus	2.89e-06
regulation of macromolecule biosynthetic process	2.89e-06
response to cold	3.4e-06
regulation of biological process	3.66e-06
regulation of biosynthetic process	7.61e-06
regulation of cellular biosynthetic process	7.61e-06
ethylene mediated signaling pathway	9.25e-06
regulation of nucleobase, nucleoside, nucleotide and nucleic acid metabolic process	9.39e-06
cellular response to ethylene stimulus	1.12e-05
immune effector process	1.42e-05
