## Supplementary Table 4 for "Mechanosensory trichome cells evoke a mechanical stimuli–induced immune response in plants"

### Sheet: GO term of brush (MS)
Supplementary Table 4, Gene Ontology terms of 1,241 genes listed in Supplementary Table 3. This list contains GO term description and P value generated by BiNGO.																Supplementary Table 2, Gene Ontology terms of 329 genes upregulated 15 minutes after treatment with raindrops. This list contains GO term description and P value generated by BiNGO.																Supplementary Table 2, Gene Ontology terms of 329 genes upregulated 15 minutes after treatment with raindrops. This list contains GO term description and P value generated by BiNGO.																Supplementary Table 2, Gene Ontology terms of 329 genes upregulated 15 minutes after treatment with raindrops. This list contains GO term description and P value generated by BiNGO.
GO Term Description	P value
response to chitin	3.79e-71
response to carbohydrate stimulus	2.93e-51
response to stimulus	1.22e-39
response to stress	6.63e-36
response to organic substance	4.69e-33
defence response	1.24e-32
response to chemical stimulus	6.49e-29
immune response	7.9e-26
immune system process	1.06e-25
response to biotic stimulus	7.82e-24
response to other organism	3.71e-23
response to fungus	2.68e-21
innate immune response	8.81e-21
post-translational protein modification	6.41e-20
multi-organism process	6.41e-20
defence response to fungus	1.26e-18
protein amino acid phosphorylation	7.85e-18
protein modification process	1.02e-17
phosphorus metabolic process	1.37e-16
phosphate metabolic process	3.52e-16
phosphorylation	4.5e-16
macromolecule modification	3.38e-14
signaling	5.78e-12
response to wounding	1.37e-11
response to endogenous stimulus	7.84e-11
response to abscisic acid stimulus	3.55e-10
signaling process	1.73e-09
signal transmission	1.73e-09
response to bacterium	2.23e-09
programmed cell death	3.17e-09
defence response to bacterium	7.03e-09
death	1.19e-08
cell death	1.19e-08
response to abiotic stimulus	1.67e-08
response to hormone stimulus	2.53e-08
response to cold	2.87e-08
response to temperature stimulus	3.42e-08
regulation of defence response	3.53e-08
response to water deprivation	5.63e-08
regulation of response to stress	9.82e-08
response to water	1.43e-07
response to salicylic acid stimulus	3.54e-07
defence response, incompatible interaction	4.29e-07
signal transduction	4.32e-07
response to jasmonic acid stimulus	1.94e-06
regulation of immune response	1.99e-06
regulation of immune system process	1.99e-06
signaling pathway	3.16e-06
apoptosis	5.81e-06
response to osmotic stress	6e-06
