## Supplementary Table 5 for "Mechanosensory trichome cells evoke a mechanical stimuli–induced immune response in plants"

### Sheet: Raindrop, MS, MPK3&6
Supplementary Table 5, The list of 328 genes upregulated by 10 falling raindrop, MS (one brushing), and MPK3/MPK6. This list contains locus identifier, logFC, P value and gene description (logFC >= 1, P < 0.05).
Locus Identifier	Gene Model Description
AT2G26530	(AR781)
AT1G24140	(AT3-MMP)
AT1G01720	(ATAF1);ARABIDOPSIS NAC DOMAIN CONTAINING PROTEIN 2 (ANAC002); (ANAC2)
AT5G11740	(ATAGP15);ARABINOGALACTAN PROTEIN 15 (AGP15)
AT1G30730	(ATBBE11)
AT4G20860	(ATBBE22);CELLODEXTRIN OXIDASE (CELLOX);BERBERINE BRIDGE ENZYME 22 (BBE22)
AT5G02490	(AtHsp70-2); (Hsp70-2)
AT3G22370	(AtHSR3);HYPER-SENSITIVITY-RELATED 3 (HSR3);ALTERNATIVE OXIDASE 1A (AOX1A); (ATAOX1A)
AT4G23810	(ATWRKY53); (WRKY53)
AT1G62300	(ATWRKY6); (WRKY6)
AT4G21390	(B120)
AT2G29720	(CTF2B)
AT2G40140	(CZF1);TANDEM ZINC FINGER 10 (TZF10); (ATSZF2);(SALT-INDUCIBLE ZINC FINGER 2 (SZF2); (ZFAR1)
AT5G26340	(MSS1);SUGAR TRANSPORT PROTEIN 13 (ATSTP13);SUGAR TRANSPORT PROTEIN 13 (STP13)
AT4G14450	(PH1)
AT3G28210	(PMZ);STRESS-ASSOCIATED PROTEIN 12 (SAP12)
AT5G39580	(PRX62)
AT5G67340	(PUB2)
AT1G32960	(SBT3.3); (ATSBT3.3)
AT5G40460	(SMR6)
AT5G65300	(SUPA)
AT2G22880	(VQ12)
AT3G46090	(ZAT7)
AT1G59590	(ZCF37)
AT1G65250	(ZRK14)
AT3G57740	(ZRK4)
AT1G76680	12-OXOPHYTODIENOATE REDUCTASE 1 (OPR1)
AT1G05575	17.6 kDa class II heat shock protein;(source:Araport11) protein_coding 17.6 KDA CLASS II HEAT SHOCK PROTEIN (HSP17.6II
AT4G11280	1-AMINOCYCLOPROPANE-1-CARBOXYLIC ACID (ACC) SYNTHASE 6 (ACS6); (ATACS6)
AT4G33050	A member of a small family of proline/serine rich proteins of unknown function. It interacts with defense related MAP k
AT5G24110	A member of EXO70 gene family, putative exocyst subunits, conserved in land plants. Arabidopsis thaliana contains 23 pu
AT2G38470	A member of EXO70 gene family, putative exocyst subunits, conserved in land plants. Arabidopsis thaliana contains 23 pu
AT1G80840	A member of EXO70 gene family, putative exocyst subunits, conserved in land plants. Arabidopsis thaliana contains 23 pu
AT3G10930	A member of WRKY Transcription Factor; Group III. Involved in the regulation of plant responses to ABA and drought stre
AT3G18950	ABA-INDUCED WD40 REPEAT 1 (AIW1)
AT1G01560	ABC transporter family involved in ABA transport and resistance to lead. Localizes to plasma membrane. Upregulated by l
AT3G26980	ABC-2 and Plant PDR ABC-type transporter family protein;(source:Araport11) protein_coding ATP-BINDING CASSETTE G4
AT1G21100	ACT domain repeat 8;(source:Araport11) protein_coding ACT DOMAIN REPEAT 8 (ACR8) ACT DOMAIN REPEAT 8 (ACR8)
AT3G25250	AGC2 KINASE 1 (AGC2-1); (AtOXI1);OXIDATIVE SIGNAL-INDUCIBLE1 (OXI1); (AGC2)
AT3G25780	ALLENE OXIDE CYCLASE 3 (AOC3)
AT5G22250	Alpha/beta hydrolase related protein;(source:Araport11) protein_coding
AT5G13220	alternative NAD(P)H dehydrogenase 2;(source:Araport11) protein_coding ALTERNATIVE NAD(P)H DEHYDROGENASE 2 (NDA2)
AT1G17380	alternative oxidase 1D;(source:Araport11) protein_coding ALTERNATIVE OXIDASE 1D (AOX1D) ALTERNATIVE OXIDASE 1D
AT1G13210	AMINOPHOSPHOLIPID ATPASE 11 (ALA11);AUTOINHIBITED CA2+/ATPASE II (ACA.l)
AT3G25610	AMINOPHOSPHOLIPID ATPASE10 (ALA10)
AT5G08790	ARABIDOPSIS NAC DOMAIN CONTAINING PROTEIN 81 (anac081); (ATAF2)
AT4G33920	ARABIDOPSIS PP2C CLADE D 5 (APD5)
AT1G21110	Arabidopsis protein kinase The mRNA is cell-to-cell mobile. protein_coding AGC2 KINASE 1 (AGC2-1) AGC2 KINASE 1 (
AT5G43420	ARABIDOPSIS T??XICOS EN LEVADURA 16 (ATL16)
AT4G15975	ARABIDOPSIS T??XICOS EN LEVADURA 17 (ATL17)
AT1G14870	Arabidopsis thaliana calmodulin-binding receptor-like kinase mRNA The mRNA is cell-to-cell mobile. protein_coding
AT3G05200	ARABIDOPSIS TOXICOS EN LEVADURA 6 (ATL6)
AT2G46330	ARABINOGALACTAN PROTEIN 16 (AGP16); (ATAGP16)
AT1G35230	ARABINOGALACTAN PROTEIN 5 (AGP5)
AT4G17500	ARM repeat superfamily protein;(source:Araport11) protein_coding (PUB2) (PUB2)
AT3G44720	AROGENATE DEHYDRATASE 4 (ADT4)
AT5G42050	ASPARAGINE-RICH PROTEIN (NRP)
AT5G67080	ATPase E1-E2 type family protein / haloacid dehalogenase-like hydrolase family protein;(source:Araport11) protein
AT1G30620	Autoinhibited Ca2+/ATPase II. ALA11 acts redundantly with ALA3, ALA4, ALA5, ALA9, ALA10 in root and shoot development a
AT1G42990	BASIC REGION/LEUCINE ZIPPER MOTIF 60 (ATBZIP60);BASIC REGION/LEUCINE ZIPPER MOTIF 60 (BZIP60);BBASIC REGION/LEUCINE ZIPPER MOTIF 60 (BZIP60)
AT3G13430	BCA2A ZINC FINGER ATL 7 (BTL07)
AT5G63790	beta glucosidase 31;(source:Araport11) protein_coding BETA GLUCOSIDASE 31 (BGLU31) BETA GLUCOSIDASE 31 (BGLU31)
AT3G54810	BLUE MICROPYLAR END 3-ZINC FINGER (BME3-ZF);GATA TRANSCRIPTION FACTOR 8 (GATA8);BLUE MICROPYLAR END 3 (BME3)
AT5G20230	BLUE-COPPER-BINDING PROTEIN (ATBCB);BLUE-COPPER-BINDING PROTEIN (BCB);SENESCENCE ASSOCIATED GENE 14 (SAG14);BLUE COPPER BINDING PROTEIN (BCB)
AT3G61190	BON ASSOCIATION PROTEIN 1 (BAP1)
AT4G01360	BYPASS 3 (BPS3)
AT3G23250	bZIP60 consists of a bZIP DNA binding domain followed by a putative transmembrane domain. bZIP60 mRNA is upregulated by
AT5G25250	C2H2 and C2HC zinc fingers superfamily protein;(source:Araport11) protein_coding (ZAT7) (ZAT7)
AT1G67980	CAFFEOYL-COA 3-O-METHYLTRANSFERASE (CCOAMT)
AT4G17615	CALCINEURIN B-LIKE PROTEIN 1 (CBL1);SOS3-LIKE CALCIUM BINDING PROTEIN 5 (SCABP5);ARABIDOPSIS THALIANA CALCINEURIN B-LIKE PROTEIN (ATCBL1)
AT4G37640	CALCIUM ATPASE 2 (ACA2)
AT3G02800	Calcium sensor involved in trichome branching. protein_coding CALMODULIN LIKE 42 (CML42) CALMODULIN LIKE 42 (CML
AT3G51920	CALMODULIN 9 (CAM9); (ATCML9);CALMODULIN LIKE PROTEIN 9 (CML9)
AT5G42380	CALMODULIN LIKE 37 (CML37);CALMODULIN LIKE 39 (CML39); (ATCML37)
AT5G54490	calmodulin like 37;(source:Araport11) protein_coding CALMODULIN LIKE 37 (CML37) CALMODULIN LIKE 39 (CML39); (AT
AT4G20780	CALMODULIN LIKE 42 (CML42)
AT5G58940	CALMODULIN-BINDING RECEPTOR-LIKE CYTOPLASMIC KINASE 1 (CRCK1)
AT3G26500	calmodulin-like 38;(source:Araport11) protein_coding CALMODULIN-LIKE 38 (CML38)
AT3G28340	chitinase;(source:Araport11) protein_coding "CHITINASE, PUTATIVE" (CHI) "CHITINASE, PUTATIVE" (CHI)
AT4G37290	Chloroplast localized mitochondrial calcium uniporter. protein_coding CHLOROPLAST-LOCALIZED MITOCHONDRIAL CALCIUM UNI
AT3G23240	Class III peroxidase cell wall-targeted protein localized to the micropylar endosperm facing the radicle. Involved in s
AT1G57990	CRINKLY4 related 3;(source:Araport11) protein_coding CRINKLY4 RELATED 3 (CCR3) CRINKLY4 RELATED 3 (CCR3); (ATC
AT2G30360	CYP94B3 is a jasmonoyl-isoleucine-12-hydroxylase that catalyzes the formation of 12-OH-JA-Ile from JA-Ile. By reducing
AT5G13200	CYS, MET, PRO, and GLY protein 1;(source:Araport11) protein_coding "CYS, MET, PRO, AND GLY PROTEIN 1" (CMPG1)
AT1G02400	CYS, MET, PRO, and GLY protein 2;(source:Araport11) protein_coding "CYS, MET, PRO, AND GLY PROTEIN 2" (CMPG2)
AT1G27730	CYSTM3 is a mitochondrial protein that is induced by salt stress and is a negative regulator of salt stress. protein
AT5G45340	Cytokine-induced anti-apoptosis inhibitor 1, Fe-S biogenesi;(source:Araport11) protein_coding (DRE2) HOMOLOG OF YEAS
AT2G20562	elicitor peptide 3 precursor;(source:Araport11) protein_coding ELICITOR PEPTIDE 3 PRECURSOR (PROPEP3) ELICITOR PEPTID
AT1G61120	ELO family protein. protein_coding ELO HOMOLOG 3 (ELO3) ELO HOMOLOG 3 (ELO3)
AT4G24110	encodes a 3-Phosphoglycerate dehydrogenase The mRNA is cell-to-cell mobile. protein_coding 3-PHOSPHOGLYCERATE DEHY
AT4G18880	encodes a a member of the 1-aminocyclopropane-1-carboxylate (ACC) synthase (S-adenosyl-L-methionine methylthioadenosine
AT4G25030	Encodes a Al-stress-induced gene. Along with TCF, it promotes lignin biosynthesis in response to cold stress. The mRNA
AT4G11850	encodes a calcium-dependent protein kinase whose gene expression is induced by dehydration and high salt. Kinase activi
AT2G41100	Encodes a calmodulin-binding protein involved in stomatal movement. protein_coding EMBRYO SAC DEVELOPMENT ARREST 3
AT2G26560	Encodes a calmodulin-regulated Ca(2+)-pump located in the endoplasmic reticulum. Belongs to plant 2B ATPase's with an
AT3G49580	Encodes a cysteine-rich receptor-like protein kinase. protein_coding CYSTEINE-RICH RLK (RECEPTOR-LIKE PROTEIN KINASE
AT5G24655	Encodes a cysteine-rich receptor-like protein kinase. protein_coding CYSTEINE-RICH RLK (RECEPTOR-LIKE PROTEIN KINASE
AT5G59820	Encodes a cysteine-rich receptor-like protein kinase. protein_coding CYSTEINE-RICH RLK (RECEPTOR-LIKE PROTEIN KINASE
AT4G01750	Encodes a cysteine-rich receptor-like protein kinase. protein_coding CYSTEINE-RICH RLK (RECEPTOR-LIKE PROTEIN KINASE
AT5G59550	Encodes a cysteine-rich receptor-like protein kinase. protein_coding CYSTEINE-RICH RLK (RECEPTOR-LIKE PROTEIN KINASE
AT4G13395	Encodes a cysteine-rich receptor-like protein kinase. protein_coding CYSTEINE-RICH RLK (RECEPTOR-LIKE PROTEIN KINASE
AT4G39670	encodes a divergent member of calmodulin, which is an EF-hand family of Ca2+-binding proteins. This gene is expressed i
AT3G26830	encodes a divergent member of calmodulin, which is an EF-hand family of Ca2+-binding proteins. This gene is expressed i
AT1G79680	Encodes a DNA methyltransferase required for pollen exine formation and male fertility via the regulation of callose wa
AT3G01970	Encodes a F-box protein induced by various biotic or abiotic stress. protein_coding F-BOX STRESS INDUCED 1 (FBS1)
AT2G35980	Encodes a group I formin. Localized to cell junctions. Polymerizes actin. Binds profilin. Member of family of cytoskele
AT3G55880	Encodes a lipase that hydrolyzes phosphatidylcholine, glycolipids as well as triacylglycerols. protein_coding DAD1-LI
AT5G59220	Encodes a member of an alpha/beta barrel fold family of FMN-containing oxidoreductases. One of the closely related 12-
AT4G28460	Encodes a member of the Centrin family. Mutants are hypersensitive to UV and prone to UV induced DNA damage. Based on s
AT1G30755	Encodes a member of the DREB subfamily A-5 of ERF/AP2 transcription factor family. The protein contains one AP2 domain.
AT3G05580	Encodes a member of the ERF (ethylene response factor) subfamily B-3 of ERF/AP2 transcription factor family (ATERF-1).
AT2G15480	encodes a member of the ERF (ethylene response factor) subfamily B-3 of ERF/AP2 transcription factor family (ATERF-5).
AT2G22500	Encodes a member of the ERF (ethylene response factor) subfamily B-3 of ERF/AP2 transcription factor family (ATERF-6).
AT5G64510	encodes a member of the ERF (ethylene response factor) subfamily B-3 of ERF/AP2 transcription factor family (ERF1). The
AT1G67810	Encodes a mitochondria-localized class III phospholipase A1 that plays a role in seed viability. protein_coding
AT1G18390	Encodes a plastid-localized arogenate dehydratase involved in phenylalanine biosynthesis. Not less than six genes enco
AT1G68690	Encodes a protein containing a domain with significant homology to the MACPF (membrane attack complex and perforin) dom
AT1G74360	Encodes a protein containing a GATA type zinc finger domain that is expressed in the embryo axis and involved in germin
AT3G52400	Encodes a protein is directly or indirectly involved in membrane fission during breakdown of the ER and the tonoplast d
AT1G14540	Encodes a protein related to BYPASS1 (BPS1). Regulates production of mobile compound: bps signal. protein_coding
AT4G25810	Encodes a protein that is involved in a membrane microdomain-dependent, but clathrin-independent, endocytic pathway req
AT1G73805	Encodes a protein that is present in a homo-multimeric protein complex on the outer mitochondrial membrane and plays a
AT2G01670	Encodes a protein with a C2 domain that binds to BON1 in yeast two hybrid analyses. Its ability to bind to phospholipid
AT1G02930	Encodes a protein with ABA 8'-hydroxylase activity, involved in ABA catabolism. Member of the CYP707A gene family. CYP7
AT1G02920	Encodes a protein with ABA 8'-hydroxylase activity; involved in ABA catabolism. Mutant analyses show that disruption in
AT1G75000	Encodes a protein with high affinity, hexose-specific/H+ symporter activity. The activity of the transporter appears to
AT4G28350	Encodes a putative RING-H2 zinc finger protein ATL6 (ATL6). The mRNA is cell-to-cell mobile. protein_coding ARABIDO
AT1G72280	Encodes a putative zinc finger protein (PMZ). protein_coding (PMZ) STRESS-ASSOCIATED PROTEIN 12 (SAP12); (PMZ)
AT3G09520	Encodes a transcription factor WRKY6. Regulates Phosphate1 (Pho1) expression in response to low phosphate (Pi) stress.
AT1G13340	Encodes aldehyde oxidase AA01. protein_coding ALDEHYDE OXIDASE 1 (AO1) ALDEHYDE OXIDASE ALPHA (AOalpha);ARABID
AT1G19180	Encodes allene oxide cyclase, one of the enzymes involved in jasmonic acid biosynthesis. One of four genes in Arabidop
AT1G30135	Encodes aminophospholipid ATPase10 (ALA10), a P4-type ATPase flippase that internalizes exogenous phospholipids across
AT4G39830	Encodes an oligogalacturonide oxidase that inactivates the elicitor-active oligogalacturonides (OGs). It is involved in
AT4G22590	Encodes an orphan multidrug and toxin extrusion transporter. Essential component of salicylic acid-dependent signaling
AT3G23230	Encodes an oxidoreductin required for oxidative protein folding in the ER and exists in two distinct oxidized isoforms
AT1G67360	Encodes arabinogalactan-protein (AGP5). The mRNA is cell-to-cell mobile. protein_coding ARABINOGALACTAN PROTEIN
AT1G18570	Encodes BI-1, a homolog of mammalian Bax inhibitor 1. Functions as an attenuator of biotic and abiotic types of cell d
AT2G35930	Encodes CNI1 (Carbon/Nitrogen Insensitive1) (also named as ATL31), a RING type ubiquitin ligase that functions in the C
AT4G22710	Encodes CTF2B. protein_coding (CTF2B) (CTF2B)
AT1G03220	Encodes cytochrome c. Promoter directs preferential expression in vascular tissues of cotyledons, leaves, roots, and hy
AT5G47230	Encodes one of the 36 carboxylate clamp (CC)-tetratricopeptide repeat (TPR) proteins (Prasad 2010, Pubmed ID: 20856808)
AT4G14365	Encodes one of the Arabidopsis orthologs of the human Hsp70-binding protein 1 (HspBP-1) and yeast Fes1p: Fes1A (AT3G093
AT2G31865	Encodes one of the homologs of the yeast CCR4-associated factor 1: AT3G44260 (CAF1a), AT5G22250 (CAF1b). Has mRNA deade
AT3G11820	Encodes one of the mitochondrial dicarboxylate carriers (DIC): DIC1 (AT2G22500), DIC2 (AT4G24570), DIC3 (AT5G09470). Th
AT1G21120	Encodes one of two &#8710;9 palmitoyl-ACP desaturases responsible for the biosynthesis of &#969;-7 fatty acids in the m
AT1G61340	Encodes protease I (pfpI)-like protein YLS5. protein_coding (YLS5) (YLS5); (DJ-1E); (DJ1E)
AT5G47910	Encodes putative receptor-like protein kinase that is induced by the soil-borne vascular bacteria, Ralstonia solanacear
AT1G56240	Encodes S-adenosyl-L-methionine: transcaffeoyl Coenzyme A 3-O-methyltransferase. Methyltransferase in the lignin biosyn
AT1G56060	Encodes the luminal binding protein BiP, an ER-localized member of the HSP70 family. BiP is composed of an N-terminal
AT2G37940	ENHANCING RPW8-MEDIATED HR-LIKE CELL DEATH 1 (ERH1);ARABIDOPSIS INOSITOL PHOSPHORYLCERAMIDE SYNTHASE 2 (AtIPCS2)
AT5G66650	Eukaryotic aspartyl protease family protein;(source:Araport11) protein_coding (A39) (A39)
AT3G55950	FAD-binding Berberine family protein;(source:Araport11) protein_coding (ATBBE11) (ATBBE11)
AT1G66160	FAD-binding Berberine family protein;(source:Araport11) protein_coding (ATBBE6) (ATBBE6)
AT5G64660	FAD-binding Berberine family protein;(source:Araport11) protein_coding (ATBBE7) (ATBBE7)
AT5G49520	Functions in the biosynthesis of 4-hydroxy indole-3-carbonyl nitrile (4-OH-ICN), a cyanogenic phytoalexin in Arabidopsi
AT5G48400	GLUTAMATE RECEPTOR 1.2 (GLR1.2); (ATGLR1.2)
AT2G43570	glycine-rich protein;(source:Araport11) protein_coding
AT4G04490	GTP-binding protein Obg/CgtA;(source:Araport11) protein_coding (ATOBGM) TON1 RECRUITING MOTIF 32 (TRM32); (ATOB
AT4G24570	Heat shock protein 70 (Hsp 70) family protein;(source:Araport11) protein_coding (Hsp70-2) (AtHsp70-2); (
AT1G65690	Heat shock protein 70 (Hsp 70) family protein;(source:Araport11) protein_coding BINDING PROTEIN 3 (BIP3)
AT5G18400	HOMOLOG OF YEAST DRE2 (ATDRE2); (DRE2)
AT5G57220	HSP20-like chaperones superfamily protein;(source:Araport11) protein_coding (HSP17.6A) (HSP17.6A)
AT5G67310	HSP20-like chaperones superfamily protein;(source:Araport11) protein_coding (HSP17.6B) (HSP17.6B)
AT3G48520	HSP20-like chaperones superfamily protein;(source:Araport11) protein_coding (HSP17.8) (HSP17.8)
AT1G30370	HSP20-like chaperones superfamily protein;(source:Araport11) protein_coding (HSP23.5) (HSP23.5)
AT5G27420	hypothetical protein;(source:Araport11) protein_coding
AT3G50260	induced by wounding, belongs to a large family of putative transcriptional activators with NAC domain. protein_coding
AT5G46910	Inositol phosphorylceramide synthase 2;(source:Araport11) protein_coding ARABIDOPSIS INOSITOL PHOSPHORYLCERAMIDE
AT4G01010	involved in the generation of H2O2 from reduced compounds protein_coding (ATBBE22) (ATBBE22);CELLODEXTRIN
AT4G23190	J domain protein localized in ER lumen. Can compensate for the growth defect in jem1 scj1 mutant yeast. Also shows simi
AT4G23220	J domain protein localized in ER lumen. Can partially compensate for the growth defect in jem1 scj1 mutant yeast. Forms
AT3G50930	Luminal binding protein (BiP2) involved in polar nuclei fusion during proliferation of endosperm nuclei. protein
AT1G29690	Matrixin family protein;(source:Araport11) protein_coding (AT3-MMP) (AT3-MMP)
AT2G01180	Member of AtCBL (Calcineurin B-like Calcium Sensor Proteins) family. Protein level is increased upon high salt, mannito
AT3G47820	member of AtCIPKs protein_coding CBL-INTERACTING PROTEIN KINASE 22 (CIPK22) SNF1-RELATED PROTEIN KINASE 3.1
AT3G46930	member of Cyclic nucleotide gated channel family protein_coding CYCLIC NUCLEOTIDE GATED CHANNEL 10 (CNGC10)
AT3G14050	member of Cyclic nucleotide gated channel family protein_coding CYCLIC NUCLEOTIDE-GATED CHANNEL 13 (CNGC13)
AT2G29110	member of CYP706A protein_coding "CYTOCHROME P450, FAMILY 706, SUBFAMILY A, POLYPEPTIDE 2" (CYP706A2) "CYTOCH
AT2G02930	member of CYP81D protein_coding "CYTOCHROME P450, FAMILY 81, SUBFAMILY D, POLYPEPTIDE 8" (CYP81D8) "CYTOCH
AT5G13190	member of CYP81F, involved in glucosinolate metabolism. Mutants had impaired resistance to fungi. The mRNA is cell-to-c
AT4G36990	member of CYP81G protein_coding "CYTOCHROME P450, FAMILY 81, SUBFAMILY G, POLYPEPTIDE 1" (CYP81G1) "CYTOCH
AT2G33580	member of MRP subfamily protein_coding ATP-BINDING CASSETTE C7 (ABCC7) MULTIDRUG RESISTANCE-ASSOCIATED PROTEIN 7 (ATMR
AT4G11470	member of Putative ligand-gated ion channel subunit family protein_coding (ATGLR1.2) (ATGLR1.2);GLUTAMATE R
AT3G11840	member of Putative Na+/H+ antiporter family protein_coding CATION/H+ EXCHANGER 17 (CHX17) CATION/H+ EXCHANGER 17
AT1G07000	member of WRKY Transcription Factor; Group III protein_coding (WRKY53) (ATWRKY53); (WRKY53)
AT2G37430	O-fucosyltransferase family protein;(source:Araport11) protein_coding FRIABLE 1 (FRB1) FRIABLE 1 (FRB1)
AT4G20830	OLIGOGALACTURONIDE OXIDASE 1 (OGOX1); (ATBBE19)
AT1G80820	Pheromone receptor-like protein involved in the early elicitor signaling events which occur within minutes and include
AT1G21130	Physically interacts with ALA3, and is required for the phospholipid translocase activity of ALA3. The mRNA is cell-to-
AT5G01100	Protein kinase superfamily protein;(source:Araport11) protein_coding (ZRK3) (ZRK3)
AT2G15390	Protein kinase superfamily protein;(source:Araport11) protein_coding (ZRK4) (ZRK4)
AT3G53810	Protein phosphatase 2C family protein;(source:Araport11) protein_coding ARABIDOPSIS PP2C CLADE D 5 (APD5)
AT3G56710	putative cytochrome P450 protein_coding CYTOCHROME P450, FAMILY 71, SUBFAMILY A, POLYPEPTIDE 12 (CYP71A12)
AT1G19020	putative cytochrome P450 protein_coding CYTOCHROME P450, FAMILY 71, SUBFAMILY A, POLYPEPTIDE 13 (CYP71A13)
AT5G65600	RING/U-box superfamily protein;(source:Araport11) protein_coding ARABIDOPSIS T??XICOS EN LEVADURA 16 (ATL16)
AT2G16720	RING/U-box superfamily protein;(source:Araport11) protein_coding BCA2A ZINC FINGER ATL 3 (BTL03) BCA2A ZINC FING
AT1G18300	RNA-binding (RRM/RBD/RNP motifs) family protein;(source:Araport11) protein_coding BPA1-LIKE 1 (BPL1) BPA1-LI
AT4G39890	role in the degradation of ascorbate to (mono)dehydroascorbate protein_coding CUPREDOXIN SUPERFAMILY PROTEIN (AO)
AT3G54150	Secreted peptide which functions in plant growth and pathogen defense. protein_coding (STMP2) (STMP2)
AT4G30210	Similar to BRI, brassinosteroid receptor protein. protein_coding BRI1-LIKE 3 (BRL3) BRI1-LIKE 3 (BRL3)
AT4G23150	S-locus lectin protein kinase family protein;(source:Araport11) protein_coding (B120) (B120)
AT1G72520	Stress responsive asparagine-rich protein. Binds to PevD (Verticillium dahliae ) fungal effector protein. NRP interacts
AT4G17490	Subtilase family protein;(source:Araport11) protein_coding (SBT3.3) (SBT3.3); (ATSBT3.3)
AT1G07620	TON1 RECRUITING MOTIF 32 (TRM32); (ATOBGM)
AT4G15610	transmembrane receptor;(source:Araport11) protein_coding
AT1G76650	U-box domain-containing protein kinase family protein;(source:Araport11) protein_coding
AT5G58430	VQ motif-containing protein;(source:Araport11) protein_coding (VQ12) (VQ12)
AT1G24150	ZCF37 mRNA, complete cds The mRNA is cell-to-cell mobile. protein_coding (ZCF37) (ZCF37)
AT4G19230	zinc finger (CCCH-type) family protein;(source:Araport11) protein_coding (CZF1) (CZF1); (ZFAR1);TANDEM ZINC FI
AT1G17147
AT2G32020
AT2G28400
AT3G55890
AT1G36622
AT4G08555
AT5G41750
AT3G57450
AT3G43250
AT2G17705
AT1G25370
AT1G07160
AT1G33600
AT3G01830
AT5G48657
AT5G22540
AT1G50740
AT5G57500
AT3G15518
AT1G62420
AT3G13950
AT2G15760
AT5G08240
AT4G36500
AT2G04495
AT1G74330
AT4G14370
AT1G61420
AT2G36220
AT3G50900
AT5G55560
AT2G18680
AT5G48540
AT1G68620
AT1G28190
AT5G52020
AT2G39650
AT5G12340
AT1G63530
AT1G66090
AT1G62840
AT4G21920
AT2G18690
AT5G52760
AT1G78410
AT3G52520
AT5G19240
AT1G21550
AT1G73810
AT4G28400
AT5G54860
AT5G22520
AT5G25930
AT1G76070
AT5G46295
AT1G63840
AT2G41835
AT5G46080
AT4G20000
AT1G64065
AT1G29290
AT4G23610
AT1G20310
AT4G24160
AT1G53625
AT5G62150
AT5G58680
AT1G30757
AT1G26730
AT3G09020
AT3G28850
AT1G05675
AT5G57010
AT4G03450
AT4G36010
AT1G15430
AT2G15220
AT3G46080
AT3G26910
AT4G28085
AT3G02840
AT1G64610
AT5G18470
AT1G51890
AT3G09032
AT1G66880
AT1G67920
AT2G36770
AT5G19230
AT3G59080
AT2G24550
AT5G42010
AT5G10695
AT2G32030
AT1G50750
AT5G52750
AT4G39580
AT5G18150
AT1G61360
AT2G31945
AT4G21903
AT1G02460
AT1G61610
AT1G09932
AT3G28580
AT3G29000
AT2G27310
AT2G38500
AT1G76600
AT1G33590
AT2G35658
AT1G35210
AT2G25735
AT2G32140
AT1G57630
AT2G40095
AT1G07135
AT2G46620
AT5G57510
