## Supplementary Table 6 for "Mechanosensory trichome cells evoke a mechanical stimuli–induced immune response in plants"

### Sheet: GO term of MPK3&6, Raindop & MS
Supplementary Table 6, Gene Ontology terms of 328 genes listed in Supplementary Table 5. This list contains GO term description and P value generated by BiNGO.
GO Term Description	P value
response to chitin	5.792e-26
response to carbohydrate stimulus	6.8233e-21
response to stimulus	1.9911e-15
response to stress	1.5631e-14
response to organic substance	6.7926e-14
response to chemical stimulus	1.732e-13
defence response	6.8607e-10
response to biotic stimulus	9.8053e-09
response to other organism	1.7238e-08
multi-organism process	1.9341e-08
response to wounding	4.1576e-07
post-translational protein modification	1.8561e-06
response to fungus	2.4029e-06
protein modification process	4.2466e-06
defence response to fungus	6.5907e-06
protein amino acid phosphorylation	1.3285e-05
phosphorus metabolic process	2.8266e-05
phosphate metabolic process	2.8266e-05
macromolecule modification	4.0652e-05
response to bacterium	4.0652e-05
response to jasmonic acid stimulus	4.7738e-05
phosphorylation	4.7738e-05
defence response to bacterium	0.00010085
response to abiotic stimulus	0.00010669
regulation of defence response	0.0002974
immune response	0.00058248
response to endogenous stimulus	0.00058248
immune system process	0.00084689
regulation of response to stress	0.00085246
regulation of cell death	0.0009487
secondary metabolic process	0.0009487
regulation of immune response	0.0021136
response to abscisic acid stimulus	0.0021136
response to temperature stimulus	0.0021136
regulation of immune system process	0.0021136
negative regulation of cellular defence response	0.0023518
immune effector process	0.0023818
response to oxidative stress	0.0031947
response to salicylic acid stimulus	0.0034524
regulation of response to biotic stimulus	0.0038646
signaling process	0.004298
signal transmission	0.004298
negative regulation of programmed cell death	0.0047509
regulation of programmed cell death	0.0050774
negative regulation of cell death	0.0073792
regulation of response to stimulus	0.0080601
response to cold	0.0086628
regulation of cellular defence response	0.0096149
indole glucosinolate biosynthetic process	0.0096149
respiratory burst involved in defence response	0.0096149
