## Supplementary Table 7 for "Mechanosensory trichome cells evoke a mechanical stimuli–induced immune response in plants"

### Sheet: camta123 and brush 309 genes
Supplementary Table 7, The list of overlapped genes among constitutively upregulated genes in the camta1 camta2 camta3 mutant, 10 falling raindrop- and MS (one brushing)-induced genes in Col-0. This list contains locus identifier, and gene description. (logFC >= 1, P < 0.05).
Locus Identifier	Gene Description
AT1G24140	(AT3-MMP)
AT3G51860	(ATCAX3); (CAX1-LIKE); (ATHCX1);CATION EXCHANGER 3 (CAX3)
AT5G23240	(ATDJC17);DNA J PROTEIN C76 (DJC76)
AT5G45380	(ATDUR3);DEGRADATION OF UREA 3 (DUR3)
AT2G15390	(atfut4);FUCOSYLTRANSFERASE 4 (FUT4)
AT1G67970	(AT-HSFA8); (ATHSFA8);HEAT SHOCK TRANSCRIPTION FACTOR A8 (HSFA8)
AT5G02490	(AtHsp70-2); (Hsp70-2)
AT5G55450	(ATLTP4.4)
AT3G17790	(ATPAP17);PURPLE ACID PHOSPHATASE 17 (PAP17); (ATACP5)
AT4G36670	(AtPMT6);POLYOL TRANSPORTER 6 (PLT6); (AtPLT6);POLYOL/MONOSACCHARIDE TRANSPORTER 6 (PMT6)
AT2G47130	(ATSDR3);SHORT-CHAIN DEHYDROGENASE/REDUCTASE 3 (SDR3)
AT3G08760	(ATSIK)
AT1G79680	(ATWAKL10);WALL ASSOCIATED KINASE (WAK)-LIKE 10 (WAKL10)
AT2G23320	(ATWRKY15);WRKY DNA-BINDING PROTEIN 15 (WRKY15)
AT4G01250	(AtWRKY22); (WRKY22)
AT1G80840	(ATWRKY40);WRKY DNA-BINDING PROTEIN 40 (WRKY40)
AT4G01720	(AtWRKY47); (WRKY47)
AT4G23810	(ATWRKY53); (WRKY53)
AT1G62300	(ATWRKY6); (WRKY6)
AT5G04340	(C2H2); (ATZAT6);ZINC FINGER OF ARABIDOPSIS THALIANA 6 (ZAT6);COLD INDUCED ZINC FINGER PROTEIN 2 (CZF2)
AT5G17860	(CCX1);CALCIUM EXCHANGER 7 (CAX7)
AT3G26830	(CYP71B15);PHYTOALEXIN DEFICIENT 3 (PAD3)
AT2G40140	(CZF1);TANDEM ZINC FINGER 10 (TZF10); (ATSZF2);(SALT-INDUCIBLE ZINC FINGER 2 (SZF2); (ZFAR1)
AT1G69890	(DUF569)
AT1G28480	(GRX480); (GRXC9); (roxy19)
AT2G26190	(IQM4)
AT5G40780	(LHT1); (ATLHT1);LYSINE HISTIDINE TRANSPORTER 1 (LHT1)
AT5G11650	(MAGL13)
AT1G74440	(MHL)
AT5G26340	(MSS1);SUGAR TRANSPORT PROTEIN 13 (ATSTP13);SUGAR TRANSPORT PROTEIN 13 (STP13)
AT4G12720	(NUDT7);ARABIDOPSIS THALIANA NUDIX HYDROLASE HOMOLOG 7 (AtNUDT7);GROWTH FACTOR GENE 1 (GFG1)
AT5G67340	(PUB2)
AT4G36550	(PUB5)
AT1G32960	(SBT3.3); (ATSBT3.3)
AT5G23660	(SWEET12); (AtSWEET12);HOMOLOG OF MEDICAGO TRUNCATULA MTN3 (MTN3)
AT3G04210	(TN13)
AT4G27260	(WES1); (GH3.5)
AT1G27730	(ZAT10);SALT TOLERANCE ZINC FINGER (STZ)
AT1G59590	(ZCF37)
AT3G19010	2-OXOGLUTARATE OXYGENASE (2-OXOGLUTARATE OXYGENASE)
AT4G22780	ACT DOMAIN REPEAT 7 (ACR7)
AT5G04720	ADR1-LIKE 2 (ADR1-L2);PHOENIX 21 (PHX21)
AT1G13210	AMINOPHOSPHOLIPID ATPASE 11 (ALA11);AUTOINHIBITED CA2+/ATPASE II (ACA.l)
AT3G25610	AMINOPHOSPHOLIPID ATPASE10 (ALA10)
AT4G13510	AMMONIUM TRANSPORTER 1;1 (AMT1;1); (ATAMT1;1);ARABIDOPSIS THALIANA AMMONIUM TRANSPORT 1 (ATAMT1)
AT5G10760	APOPLASTIC, EDS1-DEPENDENT 1 (AED1)
AT1G69490	ARABIDOPSIS NAC DOMAIN CONTAINING PROTEIN 29 (ANAC029);NAC-LIKE, ACTIVATED BY AP3/PI (NAP);NAC-LIKE, ACTIVATED BY AP3/PI (ATNAP)
AT2G40000	ARABIDOPSIS ORTHOLOG OF SUGAR BEET HS1 PRO-1 2 (ATHSPRO2);ORTHOLOG OF SUGAR BEET HS1 PRO-1 2 (HSPRO2)
AT5G10380	ARABIDOPSIS T??XICOS EN LEVADURA 55 (ATL55); (RING1); (ATRING1)
AT1G51660	ARABIDOPSIS THALIANA MITOGEN-ACTIVATED PROTEIN KINASE KINASE 4 (ATMKK4);ARABIDOPSIS THALIANA MITOGEN-ACTIVATED PROTEIN KINASE KINASE 4 (ATMEK4);MITOGEN-ACTIVATED PROTEIN KINASE KINASE 4 (MKK4)
AT5G46050	ARABIDOPSIS THALIANA PEPTIDE TRANSPORTER 3 (ATPTR3); (ATNPF5.2);PEPTIDE TRANSPORTER 3 (PTR3);NRT1/ PTR FAMILY 5.2 (NPF5.2)
AT3G08720	ARABIDOPSIS THALIANA PROTEIN KINASE 19 (ATPK19);ARABIDOPSIS THALIANA PROTEIN KINASE 2 (ATPK2);SERINE/THREONINE PROTEIN KINASE 2 (S6K2);ARABIDOPSIS THALIANA SERINE/THREONINE PROTEIN KINASE 2 (ATS6K2)
AT4G31800	ARABIDOPSIS THALIANA WRKY DNA-BINDING PROTEIN 18 (ATWRKY18);WRKY DNA-BINDING PROTEIN 18 (WRKY18)
AT3G56400	ARABIDOPSIS THALIANA WRKY DNA-BINDING PROTEIN 70 (ATWRKY70);WRKY DNA-BINDING PROTEIN 70 (WRKY70)
AT3G05200	ARABIDOPSIS TOXICOS EN LEVADURA 6 (ATL6)
AT1G35230	ARABINOGALACTAN PROTEIN 5 (AGP5)
AT2G44080	ARGOS-LIKE (ARL)
AT5G42050	ASPARAGINE-RICH PROTEIN (NRP)
AT5G48380	BAK1-INTERACTING RECEPTOR-LIKE KINASE 1 (BIR1)
AT3G13430	BCA2A ZINC FINGER ATL 7 (BTL07)
AT1G02850	BETA GLUCOSIDASE 11 (BGLU11)
AT2G44480	BETA GLUCOSIDASE 17 (BGLU17)
AT5G64570	BETA-D-XYLOSIDASE 4 (XYL4);ARABIDOPSIS THALIANA BETA-D-XYLOSIDASE 4 (ATBXL4)
AT5G11250	BNT1 (BURNOUT1)
AT3G61190	BON ASSOCIATION PROTEIN 1 (BAP1)
AT2G39660	BOTRYTIS-INDUCED KINASE1 (BIK1)
AT1G10070	BRANCHED-CHAIN AMINO ACID TRANSAMINASE 2 (ATBCAT-2);BRANCHED-CHAIN AMINO ACID TRANSFERASE 2 (BCAT2);BRANCHED-CHAIN AMINO ACID TRANSAMINASE 2 (BCAT-2)
AT4G37610	BTB AND TAZ DOMAIN PROTEIN 5 (bt5)
AT4G27280	CA2+-DEPENDENT MODULATOR OF ICR1 (CMI1)
AT5G44070	CADMIUM SENSITIVE 1 (CAD1);PHYTOCHELATIN SYNTHASE 1 (PCS1);ARABIDOPSIS THALIANA PHYTOCHELATIN SYNTHASE 1 (ATPCS1); (ARA8)
AT1G67980	CAFFEOYL-COA 3-O-METHYLTRANSFERASE (CCOAMT)
AT5G24270	CALCINEURIN B-LIKE PROTEIN 4 (CBL4);SALT OVERLY SENSITIVE 3 (SOS3);SALT OVERLY SENSITIVE 3 (ATSOS3)
AT4G37640	CALCIUM ATPASE 2 (ACA2)
AT3G25600	CALMODULIN LIKE 16 (CML16)
AT5G42380	CALMODULIN LIKE 37 (CML37);CALMODULIN LIKE 39 (CML39); (ATCML37)
AT5G58940	CALMODULIN-BINDING RECEPTOR-LIKE CYTOPLASMIC KINASE 1 (CRCK1)
AT2G41100	CALMODULIN-LIKE 12 (CML12);ARABIDOPSIS THALIANA CALMODULIN LIKE 4 (ATCAL4);TOUCH 3 (TCH3)
AT3G50770	CALMODULIN-LIKE 41 (CML41)
AT5G39670	CALMODULIN-LIKE 46 (CML46)
AT5G26920	CAM-BINDING PROTEIN 60-LIKE G (CBP60G)
AT5G27420	CARBON/NITROGEN INSENSITIVE 1 (CNI1);ARABIDOPSIS TOXICOS EN LEVADURA 31 (ATL31)
AT2G43570	CHITINASE, PUTATIVE (CHI)
AT5G39520	CHLOROPLAST-LOCALIZED SENESCENCE-ASSOCIATED PROTEIN (CSAP)
AT3G50260	COOPERATIVELY REGULATED BY ETHYLENE AND JASMONATE 1 (CEJ1);DREB AND EAR MOTIF PROTEIN 1 (DEAR1); (ATERF#011)
AT3G55950	CRINKLY4 RELATED 3 (CCR3); (ATCRR3)
AT4G01010	CYCLIC NUCLEOTIDE-GATED CHANNEL 13 (CNGC13);CYCLIC NUCLEOTIDE-GATED CHANNEL 13 (ATCNGC13)
AT4G23200	CYSTEINE-RICH RLK (RECEPTOR-LIKE PROTEIN KINASE) 12 (CRK12)
AT4G23220	CYSTEINE-RICH RLK (RECEPTOR-LIKE PROTEIN KINASE) 14 (CRK14)
AT4G04490	CYSTEINE-RICH RLK (RECEPTOR-LIKE PROTEIN KINASE) 36 (CRK36)
AT4G23150	CYSTEINE-RICH RLK (RECEPTOR-LIKE PROTEIN KINASE) 7 (CRK7)
AT3G50930	CYTOCHROME BC1 SYNTHESIS (BCS1); (ATBCS1); (ATOM66);OUTER MITOCHONDRIAL MEMBRANE PROTEIN OF 66 KDA (OM66)
AT3G20960	CYTOCHROME P450, FAMILY 705, SUBFAMILY A, POLYPEPTIDE 33 (CYP705A33)
AT2G29090	CYTOCHROME P450, FAMILY 707, SUBFAMILY A, POLYPEPTIDE 2 (CYP707A2)
AT3G26210	CYTOCHROME P450, FAMILY 71, SUBFAMILY B, POLYPEPTIDE 23 (CYP71B23)
AT3G14620	CYTOCHROME P450, FAMILY 72, SUBFAMILY A, POLYPEPTIDE 8 (CYP72A8)
AT5G57220	CYTOCHROME P450, FAMILY 81, SUBFAMILY F, POLYPEPTIDE 2 (CYP81F2)
AT3G03470	CYTOCHROME P450, FAMILY 87, SUBFAMILY A, POLYPEPTIDE 9 (CYP89A9)
AT5G66640	DA1-RELATED PROTEIN 3 (DAR3)
AT5G58120	DANGEROUS MIX 10 (DM10)
AT5G05410	DEHYDRATION-RESPONSIVE ELEMENT BINDING PROTEIN 2 (DREB2);DRE-BINDING PROTEIN 2A (DREB2A)
AT1G48320	DHNA-COA THIOESTERASE 1 (DHNAT1)
AT1G73330	DROUGHT-REPRESSED 4 (DR4);DROUGHT-REPRESSED 4 (ATDR4)
AT1G08930	EARLY RESPONSE TO DEHYDRATION 6 (ERD6)
AT4G33050	EMBRYO SAC DEVELOPMENT ARREST 39 (EDA39); (ATIQM1);IQ-MOTIF PROTEIN 1 (IQM1)
AT1G72280	ENDOPLASMIC RETICULUM OXIDOREDUCTINS 1 (ERO1);ENDOPLASMIC RETICULUM OXIDOREDUCTINS 1 (AERO1)
AT1G64360	ENESCENCE-ASSOCIATED AND QQS-RELATED (SAQR)
AT5G05190	ENHANCED DISEASE RESISTANCE4 (EDR4)
AT5G61600	ETHYLENE RESPONSE FACTOR 104 (ERF104)
AT4G17500	ETHYLENE RESPONSIVE ELEMENT BINDING FACTOR 1 (ATERF-1);ETHYLENE RESPONSIVE ELEMENT BINDING FACTOR 1 (ERF-1); (ERF100); (ATERF#100); (ERF1A)
AT5G47220	ETHYLENE RESPONSIVE ELEMENT BINDING FACTOR 2 (ATERF2);ETHYLENE RESPONSE FACTOR- 2 (ATERF-2);ETHYLENE RESPONSIVE ELEMENT BINDING FACTOR 2 (ERF2)
AT2G31880	EVERSHED (EVR);SUPPRESSOR OF BIR1 1 (SOBIR1)
AT3G54150	EXINE FORMATION DEFECTIVE (EFD)
AT1G07000	EXOCYST SUBUNIT EXO70 FAMILY PROTEIN B2 (EXO70B2);EXOCYST SUBUNIT EXO70 FAMILY PROTEIN B2 (ATEXO70B2)
AT3G14090	EXOCYST SUBUNIT EXO70 FAMILY PROTEIN D3 (EXO70D3);EXOCYST SUBUNIT EXO70 FAMILY PROTEIN D3 (ATEXO70D3)
AT4G34390	EXTRA-LARGE GTP-BINDING PROTEIN 2 (XLG2)
AT4G32940	GAMMA VACUOLAR PROCESSING ENZYME (GAMMA-VPE); (GAMMAVPE); (ATLEG GAMMA);LEGUMAIN GAMMA (LEG GAMMA);ASPARAGINYL ENDOPEPTIDASE 3 (AEP3)
AT2G46270	G-BOX BINDING FACTOR 3 (GBF3)
AT1G74360	GERMINATION REPRESSION AND CELL EXPANSION RECEPTOR-LIKE KINASE (GRACE);NEMATODE-INDUCED LRR-RLK 1 (NILR1)
AT1G15380	GLYOXYLASE I 4 (GLYI4)
AT4G18880	HEAT SHOCK TRANSCRIPTION FACTOR A4A (HSF A4A);ARABIDOPSIS THALIANA HEAT SHOCK TRANSCRIPTION FACTOR A4A (AT-HSFA4A)
AT5G03380	HEAVY METAL ASSOCIATED PROTEIN 43 (ATHMP43)
AT2G46680	HOMEOBOX 7 (ATHB-7);HOMEOBOX 7 (HB-7);ARABIDOPSIS THALIANA HOMEOBOX 7 (ATHB7)
AT3G50480	HOMOLOG OF RPW8 4 (HR4)
AT5G13320	HOPW1-1-INTERACTING 3 (WIN3);GRETCHEN HAGEN 3.12 (GH3.12); (WIN3);GH3-LIKE DEFENSE GENE 1 (GDG1);AVRPPHB SUSCEPTIBLE 3 (PBS3); (ATGH3.12)
AT3G50950	HOPZ-ACTIVATED RESISTANCE 1 (ZAR1)
AT1G69840	HYPERSENSITIVE INDUCED REACTION 1 (ATHIR1)
AT3G01290	HYPERSENSITIVE INDUCED REACTION 2 (HIR2); (AtHIR2)
AT1G55110	INDETERMINATE(ID)-DOMAIN 7 (IDD7); (REDSTART);INDETERMINATE(ID)-DOMAIN 7 (AtIDD7)
AT1G21130	INDOLE GLUCOSINOLATE O-METHYLTRANSFERASE 4 (IGMT4)
AT2G28110	IRREGULAR XYLEM 7 (IRX7);FRAGILE FIBER 8 (FRA8)
AT2G19710	IST1-LIKE 5 (ISTL5)
AT1G13340	IST1-LIKE 6 (ISTL6)
AT3G22160	JASMONATE-ASSOCIATED VQ MOTIF GENE 1 (JAV1)
AT1G15670	KELCH REPEAT F-BOX 1 (KFB01);KISS ME DEADLY 2 (KMD2)
AT2G17220	KINASE 3 (KIN3);PBS1-LIKE 32 (PBL32)
AT1G67360	LD-ASSOCIATED PROTEIN 1 (LDAP1);SMALL RUBBER PARTICLE PROTEIN (SRP1)
AT1G18390	LEAF RUST 10 DISEASE-RESISTANCE LOCUS RECEPTOR- LIKE PROTEIN KINASE-LIKE 1.2 (LRK10L1.2)
AT5G38210	LEAF RUST 10 DISEASE-RESISTANCE LOCUS RECEPTOR- LIKE PROTEIN KINASE-LIKE 3 (LRK10L3)
AT1G25390	LEAF RUST 10 DISEASE-RESISTANCE LOCUS RECEPTOR- LIKE PROTEIN KINASE-LIKE 4 (LRK10L4)
AT4G02410	LECTIN-LIKE PROTEIN KINASE 1 (LPK1);L-TYPE LECTIN RECEPTOR KINASE IV.3 (LECRK-IV.3); (ATLPK1)
AT3G59700	LECTIN-RECEPTOR KINASE (ATHLECRK);LECTIN-RECEPTOR KINASE 1 (LECRK1);L-TYPE LECTIN RECEPTOR KINASE V.5 (LECRK-V.5);LEGUME-LIKE LECTIN RECEPTOR KINASE-V.5 (LECRK-V.5);LECTIN-RECEPTOR KINASE (HLECRK)
AT2G37710	L-TYPE LECTIN RECEPTOR KINASE IV.1 (LECRK-IV.1);RECEPTOR LECTIN KINASE (RLK)
AT3G53810	L-TYPE LECTIN RECEPTOR KINASE IV.2 (LECRK-IV.2)
AT5G01540	L-TYPE LECTIN RECEPTOR KINASE-VI.2 (LECRK-VI.2);LECTIN RECEPTOR KINASE A4.1 (LECRKA4.1)
AT1G01560	MAP KINASE 11 (MPK11);MAP KINASE 11 (ATMPK11)
AT1G73500	MAP KINASE KINASE 9 (MKK9); (ATMKK9)
AT3G18690	MAP KINASE SUBSTRATE 1 (MKS1)
AT4G08850	MDIS1-INTERACTING RECEPTOR LIKE KINASE2 (MIK2)
AT5G39030	MEDOS 4 (MDS4)
AT3G45640	MITOGEN-ACTIVATED PROTEIN KINASE 3 (ATMPK3);MITOGEN-ACTIVATED PROTEIN KINASE 3 (MPK3); (ATMAPK3)
AT4G00700	MULTIPLE C2 DOMAIN AND TRANSMEMBRANE REGION PROTEIN 9 (MCTP9)
AT1G18570	MYB DOMAIN PROTEIN 51 (MYB51);MYB DOMAIN PROTEIN 51 (AtMYB51);HIGH INDOLIC GLUCOSINOLATE 1 (HIG1); (BW51B); (BW51A)
AT1G01010	NAC DOMAIN CONTAINING PROTEIN 1 (ANAC001); (NTL10);NAC DOMAIN CONTAINING PROTEIN 1 (NAC001)
AT5G63790	NAC DOMAIN CONTAINING PROTEIN 102 (NAC102);NAC DOMAIN CONTAINING PROTEIN 102 (ANAC102)
AT1G34180	NAC DOMAIN CONTAINING PROTEIN 16 (NAC016);NAC DOMAIN CONTAINING PROTEIN 16 (anac016)
AT2G17040	NAC DOMAIN CONTAINING PROTEIN 36 (NAC036);NAC DOMAIN CONTAINING PROTEIN 36 (anac036)
AT3G04060	NAC DOMAIN CONTAINING PROTEIN 46 (NAC046);NAC DOMAIN CONTAINING PROTEIN 46 (anac046)
AT1G65690	NDR1/HIN1-LIKE 6 (NHL6)
AT1G28380	NECROTIC SPOTTED LESIONS 1 (NSL1)
AT1G25550	NITRATE-INDUCIBLE, GARP-TYPE TRANSCRIPTIONAL REPRESSOR 1/HYPERSENSITIVE TO LOW PI-ELICITED PRIMARY ROOT SHORTENING 1.1 (NIGT1.1);HRS1 HOMOLOG3 (HHO3)
AT5G45110	NPR1-LIKE PROTEIN 3 (NPR3); (ATNPR3)
AT2G01670	NUDIX HYDROLASE HOMOLOG 17 (NUDT17);NUDIX HYDROLASE HOMOLOG 17 (atnudt17)
AT3G29035	ORE1 SISTER1 (ORS1);NAC DOMAIN CONTAINING PROTEIN 3 (NAC3);ARABIDOPSIS NAC DOMAIN CONTAINING PROTEIN 59 (ANAC059);NAC DOMAIN CONTAINING PROTEIN 3 (ATNAC3)
AT2G14610	PATHOGENESIS-RELATED GENE 1 (PR1); (ATCAPE9);PATHOGENESIS-RELATED GENE 1 (ATPR1);PATHOGENESIS-RELATED GENE 1 (PR 1)
AT5G02290	PBS1-LIKE 11 (PBL11); (NAK)
AT5G47070	PBS1-LIKE 19 (PBL19)
AT2G26560	PHOSPHOLIPASE A 2A (PLP2); (PLAII ALPHA);PHOSPHOLIPASE A 2A (PLA2A);PATATIN-LIKE PROTEIN 2 (PLP2);PHOSPHOLIPASE A 2A (PLA IIA)
AT4G11850	PHOSPHOLIPASE D GAMMA 1 (PLDGAMMA1);MATERNAL EFFECT EMBRYO ARREST 54 (MEE54)
AT4G39670	PHOSPHOLIPASE-LIKE PROTEIN (GLTP)
AT1G22280	PHYTOCHROME-ASSOCIATED PROTEIN PHOSPHATASE TYPE 2C (PAPP2C)
AT2G02220	PHYTOSULFOKIN RECEPTOR 1 (ATPSKR1);PHYTOSULFOKIN RECEPTOR 1 (PSKR1)
AT3G49780	PHYTOSULFOKINE 4 PRECURSOR (ATPSK4);PHYTOSULFOKINE 4 PRECURSOR (PSK4); (ATPSK3 (FORMER SYMBOL))
AT2G39210	PICLORAM RESISTANT30 (PIC30)
AT5G54490	PINOID-BINDING PROTEIN 1 (PBP1)
AT3G11840	PLANT U-BOX 24 (PUB24)
AT1G59870	PLEIOTROPIC DRUG RESISTANCE 8 (PDR8);PENETRATION 3 (PEN3);ARABIDOPSIS PLEIOTROPIC DRUG RESISTANCE 8 (ATPDR8);ARABIDOPSIS THALIANA ATP-BINDING CASSETTE G36 (ATABCG36);ATP-BINDING CASSETTE G36 (ABCG36)
AT1G14370	PROTEIN KINASE 2A (APK2A);KINASE 1 (KIN1);PBS1-LIKE 2 (PBL2)
AT4G15530	PYRUVATE ORTHOPHOSPHATE DIKINASE (PPDK)
AT4G39890	RAB GTPASE HOMOLOG H1C (RABH1c);RAB GTPASE HOMOLOG H1C (AtRABH1c)
AT3G46930	RAF-LIKE MITOGEN-ACTIVATED PROTEIN KINASE KINASE KINASE 43 (RAF43)
AT2G25440	RECEPTOR LIKE PROTEIN 20 (RLP20);RECEPTOR LIKE PROTEIN 20 (AtRLP20)
AT1G09970	RECEPTOR-LIKE KINASE 7 (RLK7); (LRR XI-23)
AT3G14050	RELA/SPOT HOMOLOG 2 (RSH2);RELA/SPOT HOMOLOG 2 (ATRSH2);RELA-SPOT HOMOLOG 2 (AT-RSH2)
AT1G13260	RELATED TO ABI3/VP1 1 (RAV1); (ATRAV1);ETHYLENE RESPONSE DNA BINDING FACTOR 4 (EDF4)
AT1G68840	RELATED TO ABI3/VP1 2 (RAV2); (AtRAV2);TEMPRANILLO 2 (TEM2);ETHYLENE RESPONSE DNA BINDING FACTOR 2 (EDF2);RELATED TO AP2 8 (rap2.8)
AT4G26090	RESISTANT TO P. SYRINGAE 2 (RPS2)
AT5G59820	RESPONSIVE TO HIGH LIGHT 41 (RHL41); (ATZAT12); (ZAT12)
AT3G46620	RING AND DOMAIN OF UNKNOWN FUNCTION 1117 1 (RDUF1);BCA2A ZINC FINGER ATL 10 (BTL10);ARABIDOPSIS THALIANA RING AND DOMAIN OF UNKNOWN FUNCTION 1117 1 (ATRDUF1)
AT3G55980	SALT-INDUCIBLE ZINC FINGER 1 (SZF1);TANDEM ZINC FINGER 11 (TZF11); (ATSZF1)
AT1G73805	SAR DEFICIENT 1 (SARD1)
AT4G17230	SCARECROW-LIKE 13 (SCL13)
AT3G10985	SENESCENCE ASSOCIATED GENE 20 (SAG20);WOUND-INDUCED PROTEIN 12 (WI12);ARABIDOPSIS THALIANA WOUND-INDUCED PROTEIN 12 (ATWI-12)
AT5G14930	SENESCENCE-ASSOCIATED GENE 101 (SAG101)
AT4G02380	SENESCENCE-ASSOCIATED GENE 21 (SAG21);LATE EMBRYOGENESIS ABUNDANT 38 (LEA38);ARABIDOPSIS THALIANA LATE EMBRYOGENENSIS ABUNDANT LIKE 5 (AtLEA5)
AT3G56710	SIGMA FACTOR BINDING PROTEIN 1 (SIB1)
AT3G12830	SMALL AUXIN UPREGULATED 72 (SAUR72)
AT3G60690	SMALL AUXIN UPREGULATED RNA 59 (SAUR59)
AT5G55170	SMALL UBIQUITIN-LIKE MODIFIER 3 (SUMO 3);SMALL UBIQUITIN-LIKE MODIFIER 3 (SUM3); (ATSUMO3);SMALL UBIQUITIN-LIKE MODIFIER 3 (SUMO3)
AT5G61210	SOLUBLE N-ETHYLMALEIMIDE-SENSITIVE FACTOR ADAPTOR PROTEIN 33 (SNAP33); (ATSNAP33B); (SNP33); (ATSNAP33)
AT1G67810	SULFUR E2 (SUFE2)
AT5G25440	SUPPRESSOR OF ZED1-D1 (SZE1)
AT3G52400	SYNTAXIN OF PLANTS 122 (SYP122); (ATSYP122)
AT3G11820	SYNTAXIN RELATED PROTEIN 1 (SYR1);PENETRATION1 (PEN1); (AT-SYR1);SYNTAXIN OF PLANTS 121 (SYP121); (ATSYP121);SYNTAXIN RELATED PROTEIN 1 (ATSYR1)
AT1G25560	TEMPRANILLO 1 (TEM1); (ATTEM1);ETHYLENE RESPONSE DNA BINDING FACTOR 1 (EDF1)
AT2G23810	TETRASPANIN8 (TET8)
AT1G45145	THIOREDOXIN H-TYPE 5 (ATTRX5);THIOREDOXIN H-TYPE 5 (ATH5);THIOREDOXIN H-TYPE 5 (TRX-H5);THIOREDOXIN H-TYPE 5 (TRX5);LOCUS OF INSENSITIVITY TO VICTORIN 1 (LIV1)
AT3G16720	TOXICOS EN LEVADURA 2 (TL2);TOXICOS EN LEVADURA 2 (ATL2)
AT3G62260	TYPE 2C PROTEIN PHOSPHATASE 49 (PP2C49)
AT4G23010	UDP-GALACTOSE TRANSPORTER 2 (UTR2)
AT3G21780	UDP-GLUCOSYL TRANSFERASE 71B6 (UGT71B6)
AT2G15480	UDP-GLUCOSYL TRANSFERASE 73B5 (UGT73B5)
AT1G78310	VQ MOTIF-CONTAINING PROTEIN 9 (VQ9)
AT2G30250	WRKY DNA-BINDING PROTEIN 25 (WRKY25); (AtWRKY25)
AT5G07100	WRKY DNA-BINDING PROTEIN 26 (WRKY26)
AT2G38470	WRKY DNA-BINDING PROTEIN 33 (ATWRKY33);WRKY DNA-BINDING PROTEIN 33 (WRKY33)
AT3G01970	WRKY DNA-BINDING PROTEIN 45 (WRKY45);WRKY DNA-BINDING PROTEIN 45 (ATWRKY45)
AT2G46400	WRKY DNA-BINDING PROTEIN 46 (WRKY46);WRKY DNA-BINDING PROTEIN 46 (ATWRKY46)
AT2G40750	WRKY DNA-BINDING PROTEIN 54 (WRKY54);WRKY DNA-BINDING PROTEIN 54 (ATWRKY54)
AT4G14365	XB3 ORTHOLOG 4 IN ARABIDOPSIS THALIANA (XBAT34)
AT1G05300	ZINC TRANSPORTER 5 PRECURSOR (ZIP5)
AT5G67450	ZINC-FINGER PROTEIN 1 (ZF1);ZINC-FINGER PROTEIN 1 (AZF1)
AT3G19580	ZINC-FINGER PROTEIN 2 (ZF2);ZINC-FINGER PROTEIN 2 (AZF2)
AT1G12990
AT5G18490
AT3G14280
AT3G22060
AT3G27210
AT4G38540
AT3G48640
AT5G22540
AT4G27480
AT1G50740
AT2G16595
AT3G21080
AT4G38550
AT3G13950
AT5G08240
AT5G05320
AT5G55560
AT1G51270
AT3G28510
AT2G23680
AT2G19130
AT1G72920
AT5G48540
AT1G68620
AT5G62770
AT5G12340
AT1G66090
AT2G18690
AT1G10340
AT5G52760
AT1G78410
AT1G72060
AT2G27830
AT1G03740
AT4G25390
AT5G19240
AT5G15870
AT5G54860
AT5G25930
AT1G72900
AT3G46600
AT1G63840
AT4G11000
AT1G25400
AT4G23610
AT2G44500
AT1G13470
AT2G41410
AT5G52740
AT1G72940
AT5G62150
AT3G56410
AT3G09020
AT1G02360
AT4G03450
AT5G46780
AT5G44820
AT2G40270
AT1G64610
AT5G18470
AT5G18310
AT1G51890
AT1G66880
AT1G67920
AT3G49350
AT1G23830
AT3G15760
AT2G24550
AT2G27660
AT1G55450
AT5G24210
AT5G52750
AT1G15890
AT2G41640
AT1G51860
AT2G31945
AT2G46600
AT3G19030
AT5G42440
AT3G28580
AT2G17710
AT2G27310
AT1G24530
AT1G52200
AT1G76600
AT1G57630
AT2G37130
