## Supplementary Table 10 for "Mechanosensory trichome cells evoke a mechanical stimuli–induced immune response in plants"

### Sheet: Primer list
Supplementary Table 10, The list includes the primer names and sequences used for RT-qPCR, genotyping PCR, and sequencing.
Primers for RT-PCR analysis
Gene	Forward/Reverse	Sequence
UBQ5	Forward	5'-GACGCTTCATCTCGTCC-3'
	Reverse	5'-GTAAACGTAGGTGAGTCCA-3'
TCH2	Forward	5'-AACAGCATCACCAGAAGAAACAG-3'
	Reverse	5'-GATTCATAGATCTGGACGAATTC-3'
TCH4	Forward	5'-AAACGAGTACTTGTTTGGTAAAGTC-3'
	Reverse	5'-CAGGTGATTTCAAGTAAAGTGTTG-3'
WRKY33	Forward	5'-CTGAAGCAAAGAGATGGAAAG-3'
	Reverse	5'-CTTGTAGTAGCTTCTTGGATTTGG-3'
WRKY40	Forward	5'-CTTGACTGTGCCGGTGACTA-3'
	Reverse	5'-GAAGAAGCCATTTGCTCCAC-3'
WRKY53	Forward	5'-GGAGAAGCGACAAGACAACCAGA-3'
	Reverse	5'-TATCCTTTGGCTTTTGGGTAATGG-3'
CBP60g	Forward	5'-CGGGCGTAACACTTCTCTTC-3'
	Reverse	5'-AGCTTCGGCCTTTAATTGGT-3'
MYB51	Forward	5'-TCAACGAGTTCTTCCTTCGCA-3'
	Reverse	5'-ACGGAGGAATCAGAGAACGTG-3'
ERF1	Forward	5'-CGCTCCGTGAAGTTAGATAATG-3'
	Reverse	5'-CCACTTCAAACTTAAGGTCCCT-3'
JAZ1	Forward	5'-ACATGTCGTGGCTCGGTTTAG-3'
	Reverse	5'-CTTGTCTTGAAGCAACGTCGTC-3'
Primers for genotyping
name	Forward/Reverse	Sequence
CAMTA2_SALK_007027_LP	Forward	5'-GGAACCTCCACTTCTCCAAAC-3'
CAMTA2_SALK_007027_RP	Reverse	5'-CCCTGTTAACGTCAGAGCATC-3'
CAMTA3_SALK_001152_LP	Forward	5'-TGAAAACCTGATGAATCCGAG-3'
CAMTA3_SALK_001152_RP	Reverse	5'-TGTTTGGGCAAACAGAAGTTC-3'
FLS2_SALK_093905_LP	Forward	5'-TCAAGGAAACAAATTCAACGG-3'
FLS2_SALK_093905_RP	Reverse	5'-AACGATGGGAAAACCATATCC-3'
BAK1_SALK_034523_LP	Forward	5'-GAAAAACAGTTTAGCCGACCC-3'
BAK1_SALK_034523_RP	Reverse	5'-CATTCTTCCAGAACCAAATCG-3'
LBb1.3	Forward	5'-ATTTTGCCGATTTCGGAAC-3'
Primers for sequence
name	Forward/Reverse	Sequence
seq-CAMTA3_+2446_F	Forward	5'-CAACTAAAAGAATTTGGAGAT-3'
